# Single-Cell Atlas of AML Reveals Age-Related Gene Regulatory Networks in t(8;21) AML

**DOI:** 10.1101/2024.10.29.620871

**Authors:** Jessica Whittle, Stefan Meyer, Georges Lacaud, Syed Murtuza Baker, Mudassar Iqbal

## Abstract

**Background:** Acute myeloid leukemia (AML) is characterized by cellular and genetic heterogeneity, which correlates with clinical course. Although single-cell RNA sequencing (scRNA-seq) reflects this diversity to some extent, the low sample numbers in individual studies limit the analytic potential when comparing specific patient groups.

**Results:** We performed large scale integration of published scRNA-seq datasets to create a unique single-cell transcriptomic atlas for AML (AML scAtlas), totaling 748,679 cells, from 159 AML patients and 44 healthy donors from 20 different studies. This is the largest single-cell data resource for AML to our knowledge, publicly available at https://cellxgene.bmh.manchester.ac.uk/AML/. This AML scAtlas allowed investigations into 20 patients with t(8;21) AML, where we explored the clinical importance of age, given the *in-utero* origin of pediatric disease. We uncovered age-associated gene regulatory network (GRN) signatures, which we validated using bulk RNA sequencing data to delineate distinct groups with divergent biological characteristics. Furthermore, using an additional multiomic dataset (scRNA-seq and scATAC-seq), we validated our initial findings and created a de-noised enhancer-driven GRN reflecting the previously defined age-related signatures.

**Conclusions:** Applying integrated data analysis of the AML scAtlas, we reveal age-dependent gene regulation in t(8;21) AML, potentially reflecting immature/fetal HSC origin in prenatal origin disease vs postnatal origin. Our analysis revealed that BCLAF1, which is particularly enriched in pediatric AML with t(8;21) of inferred *in-utero* origin, is a promising prognostic indicator. The AML scAtlas provides a powerful resource to investigate molecular mechanisms underlying different AML subtypes.
