## Supplementary Table 4 for "Single-Cell Atlas of AML Reveals Age-Related Gene Regulatory Networks in t(8;21) AML"

### Sheet: TARGET BeatAML Bulk RNA seq
Barcode	Data Type	Sample	Specimen	Race	Ethnicity	Gender	Patient	Age	Age Group
TARGET-20-PASHYZ-09A-01R	bulk RNA-seq	TARGET-20-PASHYZ-09A	Bone Marrow NOS	white	not hispanic or latino	female	TARGET-20-PASHYZ	4	Pediatric
TARGET-20-PANLIZ-09A-01R	bulk RNA-seq	TARGET-20-PANLIZ-09A	Bone Marrow NOS	black or african american	not hispanic or latino	male	TARGET-20-PANLIZ	8	Pediatric
TARGET-20-PASBPW-09A-02R	bulk RNA-seq	TARGET-20-PASBPW-09A	Bone Marrow NOS	asian	not hispanic or latino	male	TARGET-20-PASBPW	14	Adolescent
TARGET-20-PASXYG-04A-01R	bulk RNA-seq	TARGET-20-PASXYG-04A	Bone Marrow NOS	white	hispanic or latino	female	TARGET-20-PASXYG	11	Adolescent
TARGET-20-PATDHA-09A-01R	bulk RNA-seq	TARGET-20-PATDHA-09A	Bone Marrow NOS	white	hispanic or latino	female	TARGET-20-PATDHA	15	Adolescent
TARGET-20-PANNHB-09A-03R	bulk RNA-seq	TARGET-20-PANNHB-09A	Bone Marrow NOS	black or african american	not hispanic or latino	female	TARGET-20-PANNHB	4	Pediatric
TARGET-20-PASPKE-09A-01R	bulk RNA-seq	TARGET-20-PASPKE-09A	Bone Marrow NOS	black or african american	not hispanic or latino	female	TARGET-20-PASPKE	8	Pediatric
TARGET-20-PARUUB-09A-01R	bulk RNA-seq	TARGET-20-PARUUB-09A	Bone Marrow NOS	white	not hispanic or latino	female	TARGET-20-PARUUB	17	Adolescent
TARGET-20-PANLIZ-09A-03R	bulk RNA-seq	TARGET-20-PANLIZ-09A	Bone Marrow NOS	black or african american	not hispanic or latino	male	TARGET-20-PANLIZ	8	Pediatric
TARGET-20-PANLIZ-04A-02R	bulk RNA-seq	TARGET-20-PANLIZ-04A	Bone Marrow NOS	black or african american	not hispanic or latino	male	TARGET-20-PANLIZ	8	Pediatric
TARGET-20-PALFVW-09A-01R	bulk RNA-seq	TARGET-20-PALFVW-09A	Bone Marrow NOS	black or african american	not hispanic or latino	female	TARGET-20-PALFVW	11	Adolescent
TARGET-20-PABHET-09A-01R	bulk RNA-seq	TARGET-20-PABHET-09A	Bone Marrow NOS	white	not hispanic or latino	female	TARGET-20-PABHET	14	Adolescent
TARGET-20-PAPWHS-09A-03R	bulk RNA-seq	TARGET-20-PAPWHS-09A	Bone Marrow NOS	white	not hispanic or latino	male	TARGET-20-PAPWHS	13	Adolescent
TARGET-20-PARUUB-09A-02R	bulk RNA-seq	TARGET-20-PARUUB-09A	Bone Marrow NOS	white	not hispanic or latino	female	TARGET-20-PARUUB	17	Adolescent
TARGET-20-PASXYG-09A-05R	bulk RNA-seq	TARGET-20-PASXYG-09A	Bone Marrow NOS	white	hispanic or latino	female	TARGET-20-PASXYG	11	Adolescent
TARGET-21-PASLZE-09A-01R	bulk RNA-seq	TARGET-21-PASLZE-09A	Bone Marrow NOS	black or african american	not hispanic or latino	female	TARGET-21-PASLZE	10	Adolescent
TARGET-20-PANVGP-09A-01R	bulk RNA-seq	TARGET-20-PANVGP-09A	Bone Marrow NOS	Unknown	Unknown	male	TARGET-20-PANVGP	13	Adolescent
TARGET-20-PASPKE-09A-04R	bulk RNA-seq	TARGET-20-PASPKE-09A	Bone Marrow NOS	black or african american	not hispanic or latino	female	TARGET-20-PASPKE	8	Pediatric
TARGET-20-PASHYZ-09A-03R	bulk RNA-seq	TARGET-20-PASHYZ-09A	Bone Marrow NOS	white	not hispanic or latino	female	TARGET-20-PASHYZ	4	Pediatric
TARGET-20-PANLRE-09A-05R	bulk RNA-seq	TARGET-20-PANLRE-09A	Bone Marrow NOS	white	hispanic or latino	male	TARGET-20-PANLRE	9	Pediatric
TARGET-20-PANLRE-09A-01R	bulk RNA-seq	TARGET-20-PANLRE-09A	Bone Marrow NOS	white	hispanic or latino	male	TARGET-20-PANLRE	9	Pediatric
TARGET-20-PANJTK-09A-01R	bulk RNA-seq	TARGET-20-PANJTK-09A	Bone Marrow NOS	Unknown	hispanic or latino	male	TARGET-20-PANJTK	14	Adolescent
TARGET-20-PASHYZ-04A-01R	bulk RNA-seq	TARGET-20-PASHYZ-04A	Bone Marrow NOS	white	not hispanic or latino	female	TARGET-20-PASHYZ	4	Pediatric
TARGET-20-PASHBI-09A-01R	bulk RNA-seq	TARGET-20-PASHBI-09A	Bone Marrow NOS	white	not hispanic or latino	male	TARGET-20-PASHBI	15	Adolescent
TARGET-20-PARCVS-04A-01R	bulk RNA-seq	TARGET-20-PARCVS-04A	Bone Marrow NOS	white	not hispanic or latino	male	TARGET-20-PARCVS	15	Adolescent
TARGET-20-PARCVS-09A-01R	bulk RNA-seq	TARGET-20-PARCVS-09A	Bone Marrow NOS	white	not hispanic or latino	male	TARGET-20-PARCVS	15	Adolescent
TARGET-20-PARCZL-09A-02R	bulk RNA-seq	TARGET-20-PARCZL-09A	Bone Marrow NOS	white	hispanic or latino	female	TARGET-20-PARCZL	10	Adolescent
TARGET-20-PARCZL-09A-01R	bulk RNA-seq	TARGET-20-PARCZL-09A	Bone Marrow NOS	white	hispanic or latino	female	TARGET-20-PARCZL	10	Adolescent
TARGET-20-PARENB-09A-01R	bulk RNA-seq	TARGET-20-PARENB-09A	Bone Marrow NOS	other	hispanic or latino	female	TARGET-20-PARENB	7	Pediatric
TARGET-20-PARKUY-09A-01R	bulk RNA-seq	TARGET-20-PARKUY-09A	Bone Marrow NOS	Unknown	not hispanic or latino	male	TARGET-20-PARKUY	6	Pediatric
TARGET-20-PANJGR-09A-01R	bulk RNA-seq	TARGET-20-PANJGR-09A	Bone Marrow NOS	white	hispanic or latino	male	TARGET-20-PANJGR	12	Adolescent
TARGET-20-PAERAH-09A-03R	bulk RNA-seq	TARGET-20-PAERAH-09A	Bone Marrow NOS	white	not hispanic or latino	male	TARGET-20-PAERAH	17	Adolescent
TARGET-20-PATAST-09A-01R	bulk RNA-seq	TARGET-20-PATAST-09A	Bone Marrow NOS	white	not hispanic or latino	male	TARGET-20-PATAST	16	Adolescent
TARGET-20-PATAST-04A-01R	bulk RNA-seq	TARGET-20-PATAST-04A	Bone Marrow NOS	white	not hispanic or latino	male	TARGET-20-PATAST	16	Adolescent
TARGET-20-PATDHA-04A-01R	bulk RNA-seq	TARGET-20-PATDHA-04A	Bone Marrow NOS	white	hispanic or latino	female	TARGET-20-PATDHA	15	Adolescent
TARGET-21-PASLZE-41A-02R	bulk RNA-seq	TARGET-21-PASLZE-41A	Bone Marrow NOS	black or african american	not hispanic or latino	female	TARGET-21-PASLZE	10	Adolescent
TARGET-20-PASLDL-09A-02R	bulk RNA-seq	TARGET-20-PASLDL-09A	Bone Marrow NOS	white	not hispanic or latino	female	TARGET-20-PASLDL	8	Pediatric
TARGET-20-PARDDA-09A-02R	bulk RNA-seq	TARGET-20-PARDDA-09A	Bone Marrow NOS	white	not hispanic or latino	male	TARGET-20-PARDDA	12	Adolescent
TARGET-20-PASPTW-09A-02R	bulk RNA-seq	TARGET-20-PASPTW-09A	Bone Marrow NOS	black or african american	not hispanic or latino	female	TARGET-20-PASPTW	6	Pediatric
TARGET-20-PARLMY-09A-01R	bulk RNA-seq	TARGET-20-PARLMY-09A	Bone Marrow NOS	white	hispanic or latino	female	TARGET-20-PARLMY	7	Pediatric
TARGET-20-PAPVGE-09A-03R	bulk RNA-seq	TARGET-20-PAPVGE-09A	Bone Marrow NOS	black or african american	not hispanic or latino	male	TARGET-20-PAPVGE	13	Adolescent
TARGET-20-PARDDA-09A-01R	bulk RNA-seq	TARGET-20-PARDDA-09A	Bone Marrow NOS	white	not hispanic or latino	male	TARGET-20-PARDDA	12	Adolescent
TARGET-20-PASADG-04A-01R	bulk RNA-seq	TARGET-20-PASADG-04A	Bone Marrow NOS	Unknown	hispanic or latino	male	TARGET-20-PASADG	12	Adolescent
TARGET-20-PASREH-09A-02R	bulk RNA-seq	TARGET-20-PASREH-09A	Bone Marrow NOS	white	hispanic or latino	male	TARGET-20-PASREH	7	Pediatric
TARGET-20-PASJEJ-09A-02R	bulk RNA-seq	TARGET-20-PASJEJ-09A	Bone Marrow NOS	white	not hispanic or latino	male	TARGET-20-PASJEJ	17	Adolescent
TARGET-20-PASBPW-04A-01R	bulk RNA-seq	TARGET-20-PASBPW-04A	Bone Marrow NOS	asian	not hispanic or latino	male	TARGET-20-PASBPW	14	Adolescent
TARGET-20-PARGTL-09A-02R	bulk RNA-seq	TARGET-20-PARGTL-09A	Bone Marrow NOS	white	not hispanic or latino	female	TARGET-20-PARGTL	15	Adolescent
TARGET-20-PAPVKG-09A-01R	bulk RNA-seq	TARGET-20-PAPVKG-09A	Bone Marrow NOS	Unknown	not hispanic or latino	female	TARGET-20-PAPVKG	15	Adolescent
TARGET-20-PARMMN-09A-01R	bulk RNA-seq	TARGET-20-PARMMN-09A	Bone Marrow NOS	white	not hispanic or latino	female	TARGET-20-PARMMN	17	Adolescent
TARGET-20-PASBPW-09A-01R	bulk RNA-seq	TARGET-20-PASBPW-09A	Bone Marrow NOS	asian	not hispanic or latino	male	TARGET-20-PASBPW	14	Adolescent
TARGET-20-PASADG-09A-01R	bulk RNA-seq	TARGET-20-PASADG-09A	Bone Marrow NOS	Unknown	hispanic or latino	male	TARGET-20-PASADG	12	Adolescent
TARGET-20-PARTST-09A-02R	bulk RNA-seq	TARGET-20-PARTST-09A	Bone Marrow NOS	white	not hispanic or latino	male	TARGET-20-PARTST	3	Pediatric
TARGET-20-PARURW-09A-02R	bulk RNA-seq	TARGET-20-PARURW-09A	Bone Marrow NOS	other	hispanic or latino	male	TARGET-20-PARURW	10	Adolescent
TARGET-20-PASFIT-09A-01R	bulk RNA-seq	TARGET-20-PASFIT-09A	Bone Marrow NOS	white	not hispanic or latino	female	TARGET-20-PASFIT	15	Adolescent
TARGET-20-PARCVP-09A-01R	bulk RNA-seq	TARGET-20-PARCVP-09A	Bone Marrow NOS	white	not hispanic or latino	female	TARGET-20-PARCVP	9	Pediatric
TARGET-20-PARCZL-04A-01R	bulk RNA-seq	TARGET-20-PARCZL-04A	Bone Marrow NOS	white	hispanic or latino	female	TARGET-20-PARCZL	10	Adolescent
TARGET-20-PAEJBT-09A-02R	bulk RNA-seq	TARGET-20-PAEJBT-09A	Bone Marrow NOS	Unknown	not hispanic or latino	male	TARGET-20-PAEJBT	10	Adolescent
TARGET-20-PANJGR-09A-03R	bulk RNA-seq	TARGET-20-PANJGR-09A	Bone Marrow NOS	white	hispanic or latino	male	TARGET-20-PANJGR	12	Adolescent
TARGET-20-PANHYK-09A-01R	bulk RNA-seq	TARGET-20-PANHYK-09A	Bone Marrow NOS	white	not hispanic or latino	male	TARGET-20-PANHYK	5	Pediatric
TARGET-20-PARZUU-04A-01R	bulk RNA-seq	TARGET-20-PARZUU-04A	Bone Marrow NOS	white	not hispanic or latino	male	TARGET-20-PARZUU	8	Pediatric
TARGET-20-PASWPT-09A-01R	bulk RNA-seq	TARGET-20-PASWPT-09A	Bone Marrow NOS	other	hispanic or latino	male	TARGET-20-PASWPT	9	Pediatric
TARGET-20-PASPSV-09A-02R	bulk RNA-seq	TARGET-20-PASPSV-09A	Bone Marrow NOS	white	not hispanic or latino	female	TARGET-20-PASPSV	13	Adolescent
TARGET-20-PASLDL-09A-01R	bulk RNA-seq	TARGET-20-PASLDL-09A	Bone Marrow NOS	white	not hispanic or latino	female	TARGET-20-PASLDL	8	Pediatric
TARGET-20-PARENB-09A-03R	bulk RNA-seq	TARGET-20-PARENB-09A	Bone Marrow NOS	other	hispanic or latino	female	TARGET-20-PARENB	7	Pediatric
TARGET-20-PANZXI-09A-01R	bulk RNA-seq	TARGET-20-PANZXI-09A	Bone Marrow NOS	asian	not hispanic or latino	male	TARGET-20-PANZXI	18	Adolescent
TARGET-20-PANDER-09A-02R	bulk RNA-seq	TARGET-20-PANDER-09A	Bone Marrow NOS	white	not hispanic or latino	female	TARGET-20-PANDER	11	Adolescent
TARGET-20-PANDER-09A-01R	bulk RNA-seq	TARGET-20-PANDER-09A	Bone Marrow NOS	white	not hispanic or latino	female	TARGET-20-PANDER	11	Adolescent
TARGET-20-PALGKX-04A-01R	bulk RNA-seq	TARGET-20-PALGKX-04A	Bone Marrow NOS	Unknown	hispanic or latino	female	TARGET-20-PALGKX	12	Adolescent
TARGET-20-PARZUU-09A-04R	bulk RNA-seq	TARGET-20-PARZUU-09A	Bone Marrow NOS	white	not hispanic or latino	male	TARGET-20-PARZUU	8	Pediatric
TARGET-20-PARZUU-09A-01R	bulk RNA-seq	TARGET-20-PARZUU-09A	Bone Marrow NOS	white	not hispanic or latino	male	TARGET-20-PARZUU	8	Pediatric
TARGET-20-PASXNT-09A-01R	bulk RNA-seq	TARGET-20-PASXNT-09A	Bone Marrow NOS	white	not hispanic or latino	male	TARGET-20-PASXNT	8	Pediatric
TARGET-20-PASBHI-09A-01R	bulk RNA-seq	TARGET-20-PASBHI-09A	Bone Marrow NOS	white	not hispanic or latino	male	TARGET-20-PASBHI	6	Pediatric
TARGET-20-PAERAH-09A-01R	bulk RNA-seq	TARGET-20-PAERAH-09A	Bone Marrow NOS	white	not hispanic or latino	male	TARGET-20-PAERAH	17	Adolescent
TARGET-20-PASXYG-09A-01R	bulk RNA-seq	TARGET-20-PASXYG-09A	Bone Marrow NOS	white	hispanic or latino	female	TARGET-20-PASXYG	11	Adolescent
TARGET-20-PARCZL-04A-02R	bulk RNA-seq	TARGET-20-PARCZL-04A	Bone Marrow NOS	white	hispanic or latino	female	TARGET-20-PARCZL	10	Adolescent
TARGET-20-PANKEF-09A-01R	bulk RNA-seq	TARGET-20-PANKEF-09A	Bone Marrow NOS	white	not hispanic or latino	male	TARGET-20-PANKEF	12	Adolescent
TARGET-20-PALGKX-09A-03R	bulk RNA-seq	TARGET-20-PALGKX-09A	Bone Marrow NOS	Unknown	hispanic or latino	female	TARGET-20-PALGKX	12	Adolescent
TARGET-20-PAKRUP-09A-02R	bulk RNA-seq	TARGET-20-PAKRUP-09A	Bone Marrow NOS	black or african american	not hispanic or latino	male	TARGET-20-PAKRUP	8	Pediatric
BA3270R	bulk RNA-seq	BA3270R	Bone Marrow NOS	Unknown	Unknown	female	BA3270R	62	Adult
BA2054R	bulk RNA-seq	BA2054R	Bone Marrow NOS	Unknown	Unknown	female	BA2054R	14	Adolescent
BA3353R	bulk RNA-seq	BA3353R	Bone Marrow NOS	asian	not hispanic or latino	male	BA3353R	37	Adult
BA3413R	bulk RNA-seq	BA3413R	Bone Marrow NOS	black or african american	Unknown	female	BA3413R	45	Adult
BA2449R	bulk RNA-seq	BA2449R	Bone Marrow NOS	white	not hispanic or latino	female	BA2449R	7	Pediatric

### Sheet: Lambo et al scRNA seq
Barcode	Data Type	Sample	Specimen	Patient	Age	Age Group
AML12DX	scRNA-seq	AML12DX	Bone Marrow	AML12DX	13	Adolescent
AML12REL	scRNA-seq	AML12REL	Bone Marrow	AML12REL	13	Adolescent
AML12REM	scRNA-seq	AML12REM	Bone Marrow	AML12REM	13	Adolescent
AML13DX	scRNA-seq	AML13DX	Bone Marrow	AML13	4	Pediatric
AML13REL	scRNA-seq	AML13REL	Bone Marrow	AML13	4	Pediatric
AML13REM	scRNA-seq	AML13REM	Bone Marrow	AML13	4	Pediatric
AML14DX	scRNA-seq	AML14DX	Bone Marrow	AML14	16	Adolescent
AML14REM	scRNA-seq	AML14REM	Bone Marrow	AML14	16	Adolescent
AML15DX	scRNA-seq	AML15DX	Bone Marrow	AML15	9	Pediatric
AML15REL	scRNA-seq	AML15REL	Bone Marrow	AML15	9	Pediatric
AML15REM	scRNA-seq	AML15REM	Bone Marrow	AML15	9	Pediatric
AML16DX	scRNA-seq	AML16DX	Bone Marrow	AML16	12	Adolescent
AML16REL	scRNA-seq	AML16REL	Bone Marrow	AML16	12	Adolescent
AML16REM	scRNA-seq	AML16REM	Bone Marrow	AML16	12	Adolescent
